# Targeted mutagenesis of specific genomic DNA sequences in animals for the in vivo generation of variant libraries

**DOI:** 10.1101/2024.06.10.598328

**Authors:** Julia Falo-Sanjuan, Yuliana Diaz-Tirado, Ting-Wei Pai, Meghan A. Turner, Alejandro Collins, Julian Davis, Jialing Fang, Claudia Medrano, Olivia Rourke, Peter F. Bailer, Jenna Haines, Joey McKenna, Arman Karshenas, Rahul M. Kohli, Rob Phillips, Michael B. Eisen, Hernan G. Garcia

## Abstract

To uncover the rules by which the number, placement and affinity of transcription factor binding sites dictate gene regulatory programs, it is first necessary to find the binding sites within regulatory regions. Massively parallel reporter assays (MPRAs), in which gene expression driven by tens of thousands of in vitro-generated regulatory sequences is measured, have made this feat possible at high-throughput in single cells in culture. However, because of lack of technologies to incorporate DNA libraries in multicellular organisms, MPRAs have remained limited in whole animals and plants. To overcome this limitation, we developed an in vivo mutagenesis approach in the fruit fly *Drosophila melanogaster* based on targeted base editing. In this system, mutator parents generate populations of offspring, each carrying a distinct variant of a defined genomic region, forming a library of variants we term Flybraries. Through multiple rounds of optimization, we determine that nCas9 fused to a sea lamprey base editor (evoCDA1) guided by arrays of up to 30 gRNAs efficiently introduces mutations across a 200-500 bp sequence in cell culture and in vivo. Applying this approach to the *stripe 2* enhancer of the *even-skipped* gene, we show that induced mutations lead to changes in gene expression consistent with perturbation of known binding sites. Thus, we show that diversifying base editors and arrays of gRNAs is a promising and scalable tool to generate regulatory sequence diversity in vivo, enabling MPRA-like dissection of enhancer function multicellular organisms.
