## Supplemental table 1 for "Targeted mutagenesis of specific genomic DNA sequences in animals for the in vivo generation of variant libraries"

### Sheet: for paper
Sequence	Description	Use
ttgcgggcgcaatataaccc	eve2_end_internalF	sequencing eve2 stable lines
cggcgtcaccaaggtgatcaggg	y exon reverse seq	sequencing eve2 stable lines
attgcgttgcctggacctgcgc	endgeve REV	sequencing eve2 for nanopore and stable lines
tgccaatgcaaattgcgggcgc	endg eve FWD	sequencing eve2 for nanopore and stable lines
ACTGGAGTTCAGACGTGTGCTCTTCCGATCttgatgccgttcttctgcttgtcggccatg	GFP MiSeq REV	sequencing GFP
CTCTTTCCCTACACGACGCTCTTCCGATCTtgcttcagccgctaccccgaccacatgaag	GFP MiSeq FWD	sequencing GFP
AAACtcgggcatggcggacttgaagaagtcgtgctgcttcatgtggtcg	8-45 REV	testing gRNA lenghts in GFP
TGCAcgaccacatgaagcagcacgacttcttcaagtccgccatgcccga	8-45 FWD	testing gRNA lenghts in GFP
AAACtcgggcatggcggacttgaagaagtcgtgc	8-30 REV	testing gRNA lenghts in GFP
TGCAgcacgacttcttcaagtccgccatgcccga	8-30 FWD	testing gRNA lenghts in GFP
AAACtcgggcatggcggacttgaagaagt	8-25 REV	testing gRNA lenghts in GFP
TGCAacttcttcaagtccgccatgcccga	8-25 FWD	testing gRNA lenghts in GFP
AAACtcgggcatggcggacttgaagaa	8-23 REV	testing gRNA lenghts in GFP
TGCAttcttcaagtccgccatgcccga	8-23 FWD	testing gRNA lenghts in GFP
AAACtcgggcatggcggacttgaa	8-20 REV	testing gRNA lenghts in GFP
TGCAttcaagtccgccatgcccga	8-20 FWD	testing gRNA lenghts in GFP
TGC ACC TCG AAC TTC ACC TCG GCG	15 FWD - 20bp	testing gRNA lenghts in GFP
AAA CCG CCG AGG TGA AGT TCG AGG	15 REV - 20bp	testing gRNA lenghts in GFP
TGC ACG CCC TCG AAC TTC ACC TCG GCG	3 FWD - 23bp	testing gRNA lenghts in GFP
AAA CCG CCG AGG TGA AGT TCG AGG GCG	3 REV - 23bp	testing gRNA lenghts in GFP
GAC CAC ATG AAG CAG CAC GAT GCA CCA GCC GGG AAT CGA ACC C	1-1 REV	GFP 24xgRNA array
TCG TGC TGC TTC ATG TGG TCG TTT TAG AGC TAG AAA TAG CAA G	1-2 FWD	GFP 24xgRNA array
AAG GCT ACG TCC AGG AGC GCT GCA CCA GCC GGG AAT CGA ACC C	1-2 REV	GFP 24xgRNA array
GCG CTC CTG GAC GTA GCC TTG TTT TAG AGC TAG AAA TAG CAA	1-3 FWD	GFP 24xgRNA array
GGG TGT CGC CCT CGA ACT TCT GCA CCA GCC GGG AAT CGA ACC C	1-3 REV	GFP 24xgRNA array
GAA GTT CGA GGG CGA CAC CCG TTT TAG AGC TAG AAA TAG CAA G	1-4 FWD	GFP 24xgRNA array
CCT TGA AGT CGA TGC CCT TCT GCA CCA GCC GGG AAT CGA ACC C	1-4 REV	GFP 24xgRNA array
GAA GGG CAT CGA CTT CAA GGG TTT TAG AGC TAG AAA TAG CAA G	1-5 FWD	GFP 24xgRNA array
ATT TTA ACT TGC TAT TTC TAG CTC TAA AAC GGA GCG CAC CAT CTT CTT CAT GCA CCA GCC GGG AAT CGA ACC C	1-5 REV	GFP 24xgRNA array
GCG GCC CGG GTT CGA TTC CCG GCC GAT GCA CAT GCC CGA AGG CTA CGT CCG TTT TAG AGC TAG AAA TAG CAA G	2-1 FWD	GFP 24xgRNA array
CAT GAA GCA GCA CGA CTT CTT GCA CCA GCC GGG AAT CGA ACC C	2-1 REV	GFP 24xgRNA array
AGA AGT CGT GCT GCT TCA TGG TTT TAG AGC TAG AAA TAG CAA G	2-2 FWD	GFP 24xgRNA array
CGC CGA GGT GAA GTT CGA GGT GCA CCA GCC GGG AAT CGA ACC C	2-2 REV	GFP 24xgRNA array
CCT CGA ACT TCA CCT CGG CGG TTT TAG AGC TAG AAA TAG CAA G	2-3 FWD	GFP 24xgRNA array
CAT CGA GCT GAA GGG CAT CGT GCA CCA GCC GGG AAT CGA ACC C	2-3 REV	GFP 24xgRNA array
CGA TGC CCT TCA GCT CGA TGG TTT TAG AGC TAG AAA TAG CAA G	2-4 FWD	GFP 24xgRNA array
TCC TCC TTG AAG TCG ATG CCT GCA CCA GCC GGG AAT CGA ACC C	2-4 REV	GFP 24xgRNA array
GGC ATC GAC TTC AAG GAG GAG TTT TAG AGC TAG AAA TAG CAA G	2-5 FWD	GFP 24xgRNA array
ATT TTA ACT TGC TAT TTC TAG CTC TAA AAC TCT TCT TCA AGG ACG ACG GCT GCA CCA GCC GGG AAT CGA ACC C	2-5 REV	GFP 24xgRNA array
GCG GCC CGG GTT CGA TTC CCG GCC GAT GCA GGA GCG CAC CAT CTT CTT CAG TTT TAG AGC TAG AAA TAG CAA G	3-1 FWD	GFP 24xgRNA array
CCA TGC CCG AAG GCT ACG TCT GCA CCA GCC GGG AAT CGA ACC C	3-1 REV	GFP 24xgRNA array
GAC GTA GCC TTC GGG CAT GGG TTT TAG AGC TAG AAA TAG CAA G	3-2 FWD	GFP 24xgRNA array
AGG TGA AGT TCG AGG GCG ACT GCA CCA GCC GGG AAT CGA ACC C	3-2 REV	GFP 24xgRNA array
GTC GCC CTC GAA CTT CAC CTG TTT TAG AGC TAG AAA TAG CAA G	3-3 FWD	GFP 24xgRNA array
TCA GCT CGA TGC GGT TCA CCT GCA CCA GCC GGG AAT CGA ACC C	3-3 REV	GFP 24xgRNA array
GGT GAA CCG CAT CGA GCT GAG TTT TAG AGC TAG AAA TAG CAA G	3-4 FWD	GFP 24xgRNA array
GGA TGT TGC CGT CCT CCT TGT GCA CCA GCC GGG AAT CGA ACC C	3-4 REV	GFP 24xgRNA array
CAA GGA GGA CGG CAA CAT CCG TTT TAG AGC TAG AAA TAG CAA G	3-5 FWD	GFP 24xgRNA array
ATT TTA ACT TGC TAT TTC TAG CTC TAA AAC TCG TCC TTG AAG AAG ATG GTT GCA CCA GCC GGG AAT CGA ACC C	3-5 REV	GFP 24xgRNA array
GCG GCC CGG GTT CGA TTC CCG GCC GAT GCA CAA CTA CAA GAC CCG CGC CGG TTT TAG AGC TAG AAA TAG CAA G	4-1 FWD	GFP 24xgRNA array
TGC CCG AAG GCT ACG TCC AGT GCA CCA GCC GGG AAT CGA ACC C	4-1 REV	GFP 24xgRNA array
CTG GAC GTA GCC TTC GGG CAG TTT TAG AGC TAG AAA TAG CAA G	4-2 FWD	GFP 24xgRNA array
GGT GAA CCG CAT CGA GCT GAT GCA CCA GCC GGG AAT CGA ACC C	4-2 REV	GFP 24xgRNA array
TCA GCT CGA TGC GGT TCA CCG TTT TAG AGC TAG AAA TAG CAA G	4-3 FWD	GFP 24xgRNA array
TGA AGT CGA TGC CCT TCA GCT GCA CCA GCC GGG AAT CGA ACC C	4-3 REV	GFP 24xgRNA array
GCT GAA GGG CAT CGA CTT CAG TTT TAG AGC TAG AAA TAG CAA G	4-4 FWD	GFP 24xgRNA array
AGG ATG TTG CCG TCC TCC TTT GCA CCA GCC GGG AAT CGA ACC C	4-4 REV	GFP 24xgRNA array
AAG GAG GAC GGC AAC ATC CTG TTT TAG AGC TAG AAA TAG CAA G	4-5 FWD	GFP 24xgRNA array
ATT TTA ACT TGC TAT TTC TAG CTC TAA AAC CGA ACT TCA CCT CGG CGC GGT GCA CCA GCC GGG AAT CGA ACC C	4-5 REV	GFP 24xgRNA array
TGA AGA AGA TGG TGC GCT CCG TTT TAG AGC TAG AAA TAG CAA G	12 FWD	GFP 24xgRNA array
GGA CGT AGC CTT CGG GCA TGT GCA CCA GCC GGG AAT CGA ACC C	12 REV	GFP 24xgRNA array
CAT GCC CGA AGG CTA CGT CCG TTT TAG AGC TAG AAA TAG CAA G	2-1 FWD new	GFP 24xgRNA array
GCC GTC GTC CTT GAA GAA GAG TTT TAG AGC TAG AAA TAG CAA G	23 FWD	GFP 24xgRNA array
TGA AGA AGA TGG TGC GCT CCT GCA CCA GCC GGG AAT CGA ACC C	23 REV	GFP 24xgRNA array
GGA GCG CAC CAT CTT CTT CAG TTT TAG AGC TAG AAA TAG CAA G	3-1 FWD new	GFP 24xgRNA array
ACC ATC TTC TTC AAG GAC GAG TTT TAG AGC TAG AAA TAG CAA G	34 FWD	GFP 24xgRNA array
CGG CGC GGG TCT TGT AGT TGT GCA CCA GCC GGG AAT CGA ACC C	34 REV	GFP 24xgRNA array
CAA CTA CAA GAC CCG CGC CGG TTT TAG AGC TAG AAA TAG CAA G	4-1 FWD new	GFP 24xgRNA array
