## Supplemental table 2 for "Targeted mutagenesis of specific genomic DNA sequences in animals for the in vivo generation of variant libraries"

### Sheet: Sheet1
Name	Sequence
y-i-1	CCTCCTAAGTTTCGAGCTGGACTCAGTGggatttccatttctatgtgg
y-i-2	CCTCCTAAGTTTCGAGCTGGACTCAGTGtgacagctaatcgtcggtta
y-i-3	CCTCCTAAGTTTCGAGCTGGACTCAGTGatttcgccactcttacattt
y-i-4	CCTCCTAAGTTTCGAGCTGGACTCAGTGgtgagtcacagaacaatgcc
y-i-5	CCTCCTAAGTTTCGAGCTGGACTCAGTGgcattcctagacgtactgaa
y-i-6	CCTCCTAAGTTTCGAGCTGGACTCAGTGccaattgtaagccatgcata
y-i-7	CCTCCTAAGTTTCGAGCTGGACTCAGTGttaacatcgccgtgtttttc
y-i-8	CCTCCTAAGTTTCGAGCTGGACTCAGTGgtcagaagtttgggtgtttc
y-i-9	CCTCCTAAGTTTCGAGCTGGACTCAGTGccttgaagagcgtgtttttt
y-i-10	CCTCCTAAGTTTCGAGCTGGACTCAGTGgaggtagtcagtcgatatct
y-i-11	CCTCCTAAGTTTCGAGCTGGACTCAGTGttttgtttgccgtaacttgg
y-i-12	CCTCCTAAGTTTCGAGCTGGACTCAGTGccattgaagcatgcctttaa
y-i-13	CCTCCTAAGTTTCGAGCTGGACTCAGTGcactaccgatttgctttgac
y-i-14	CCTCCTAAGTTTCGAGCTGGACTCAGTGaatcataccccataactgtc
y-i-15	CCTCCTAAGTTTCGAGCTGGACTCAGTGcagcattggtggtcaatgat
y-i-16	CCTCCTAAGTTTCGAGCTGGACTCAGTGaacagtaatcttgtcccgta
y-i-17	CCTCCTAAGTTTCGAGCTGGACTCAGTGgaatcggatacaacttcccg
y-i-18	CCTCCTAAGTTTCGAGCTGGACTCAGTGgagctgagtcgatatcggaa
y-i-19	CCTCCTAAGTTTCGAGCTGGACTCAGTGgctcaattgactggggtata
y-i-20	CCTCCTAAGTTTCGAGCTGGACTCAGTGtttatgcgttcactcgttga
y-i-21	CCTCCTAAGTTTCGAGCTGGACTCAGTGttggaatgggccgcaaatat
y-i-22	CCTCCTAAGTTTCGAGCTGGACTCAGTGttttcgactgtcttgaggtt
y-i-23	CCTCCTAAGTTTCGAGCTGGACTCAGTGcctcgcaactgacagattta
y-i-24	CCTCCTAAGTTTCGAGCTGGACTCAGTGtgagcataatgcacctttca
y-i-25	CCTCCTAAGTTTCGAGCTGGACTCAGTGgctttacaaagtaaccgggg
y-i-26	CCTCCTAAGTTTCGAGCTGGACTCAGTGaccgacccatcttcttaaaa
y-i-27	CCTCCTAAGTTTCGAGCTGGACTCAGTGtgtttttatagcaggcgagt
y-i-28	CCTCCTAAGTTTCGAGCTGGACTCAGTGatgtcattagccgtctgaag
y-i-29	CCTCCTAAGTTTCGAGCTGGACTCAGTGttgcaagttgcgtgcaattt
y-i-30	CCTCCTAAGTTTCGAGCTGGACTCAGTGaaaagatccccggctatatg
y-i-31	CCTCCTAAGTTTCGAGCTGGACTCAGTGtaatggctcttttttctgct
y-i-32	CCTCCTAAGTTTCGAGCTGGACTCAGTGtaagcaatggtaactgccgt
y-i-33	CCTCCTAAGTTTCGAGCTGGACTCAGTGatcgcttatgtttggcattt
y-i-34	CCTCCTAAGTTTCGAGCTGGACTCAGTGttatcgctgtctgttttctg
y-i-35	CCTCCTAAGTTTCGAGCTGGACTCAGTGctgcctaaattccttctttg
y-i-36	CCTCCTAAGTTTCGAGCTGGACTCAGTGagaattagcagggccaaact
y-i-37	CCTCCTAAGTTTCGAGCTGGACTCAGTGaaactgcggtccatgtttat
y-i-38	CCTCCTAAGTTTCGAGCTGGACTCAGTGgccaatctggatacggaatt
y-i-39	CCTCCTAAGTTTCGAGCTGGACTCAGTGggtaatactgttggcgcaat
y-i-40	CCTCCTAAGTTTCGAGCTGGACTCAGTGcactcatccactttaatgcg
y-i-41	CCTCCTAAGTTTCGAGCTGGACTCAGTGcacggattagtggtggtatt
y-i-42	CCTCCTAAGTTTCGAGCTGGACTCAGTGgtatccgtggtcaagtcaaa
y-i-43	CCTCCTAAGTTTCGAGCTGGACTCAGTGgtatttggatttgtgtccac
y-i-44	CCTCCTAAGTTTCGAGCTGGACTCAGTGatcatcgcaatttttgccta
y-i-45	CCTCCTAAGTTTCGAGCTGGACTCAGTGtatcccaattcatcggcaaa
y-i-46	CCTCCTAAGTTTCGAGCTGGACTCAGTGcccaggagtaagcaatcaag
y-i-47	CCTCCTAAGTTTCGAGCTGGACTCAGTGagaatctccaggacttgttc
y-i-48	CCTCCTAAGTTTCGAGCTGGACTCAGTGcccattggaagttaatacca
